# Combined aerobic and resistance exercise training alters the spatial transcriptome of skeletal muscle in young adults

**DOI:** 10.1101/2024.06.07.597971

**Authors:** Michael J. Stec, Zachary A. Graham, Qi Su, Christina Adler, Min Ni, Valerie Le Rouzic, David R. Golann, Patrick J. Ferrara, Gabor Halasz, Mark W. Sleeman, Kaleen M. Lavin, Timothy J. Broderick, Marcas M. Bamman

## Abstract

Chronic exercise training substantially improves skeletal muscle function and performance. The repeated demands and stressors of each exercise bout drive coordinated molecular adaptations within multiple cell types in muscle tissue, leading to enhanced neuromuscular recruitment and contractile function, stem cell activation, myofiber hypertrophy, mitochondrial biogenesis, and angiogenesis, among others. To comprehensively profile molecular changes induced by combined resistance and endurance exercise training, we employed spatial transcriptomics coupled with immunofluorescence and computational approaches to resolve effects on myofiber and mononuclear cell populations in human muscle. By computationally identifying fast and slow myofibers using immunofluorescence data of spatially sequenced tissue sections, we identified fiber type-specific, exercise-induced gene expression changes that correlated with muscle functional improvements. Additionally, spatial transcriptome profiling and integration of human muscle single cell RNAseq data identified an exercise-induced shift in interstitial cell populations coincident with angiogenesis. Overall, these data provide a unique spatial molecular profiling resource for exploring muscle adaptations to exercise, and provide a pipeline and rationale for future studies in human muscle.
