## Supplementary material for "Combined aerobic and resistance exercise training alters the spatial transcriptome of skeletal muscle in young adults": Table S1

### Sheet: Sheet1
	Sample	# of spots	Mean Total Transcripts	Mean Detected Genes
1833154	Subject 1- Sed.	520	14565.6	2785.66
1833155	Subject 1- Ex.	687	8052.67	2079.5
1847995	Subject 2- Sed.	695	51050.7	5594.45
1847996	Subject 2- Ex.	652	42064.9	4849.78
1847997	Subject 3- Sed.	925	13229	2723.82
1847998	Subject 3- Ex.	784	8763.51	2030.75
1848001	Subject 4- Sed.	513	71488.7	5839.88
1848002	Subject 4- Ex.	930	23120.8	3082.92
1848003	Subject 5- Sed.	633	58103.8	5725.25
1848004	Subject 5- Ex.	565	9280.17	1763.66
