## Supplementary material for "Combined aerobic and resistance exercise training alters the spatial transcriptome of skeletal muscle in young adults": Table S3

### Sheet: Fast myofibers
gene	p_val	avg_log2FC	pct.Post	pct.Pre	p_val_adj	expr.Post	expr.Pre
MYBPH	1.92634e-46	0.970786	0.681	0.373	2.71075e-42	3.46687	1.27912
IGFN1	5.34775e-84	0.946377	0.99	0.862	7.52535e-80	12.7981	6.16032
ACTN3	4.20562e-22	0.875792	0.892	0.948	5.91815e-18	33.2536	17.6667
SLC9A3R2	8.95592e-64	0.79301	0.894	0.619	1.26028e-59	3.28675	1.47405
AK1	4.38269e-137	0.719629	1	1	6.16732e-133	43.3447	25.9285
UCP3	6.97464e-45	0.71694	0.965	0.889	9.81471e-41	6.9265	3.82238
MT2A	1.43625e-18	0.687261	0.372	0.204	2.02109e-14	1.01139	0.249135
COL4A1	1.19343e-33	0.679188	0.71	0.466	1.6794e-29	2.38716	1.11534
COL1A1	2.03258e-19	0.641377	0.635	0.473	2.86025e-15	2.5766	1.29296
MACROD1	1.47361e-103	0.618234	1	0.999	2.07367e-99	14.6863	9.21915
FTH1	7.81001e-76	0.589652	0.997	0.99	1.09902e-71	8.55176	5.34717
MIB2	1.39782e-53	0.585637	0.973	0.867	1.96701e-49	4.34679	2.56286
PPP1R3B	3.14845e-34	-0.587308	0.317	0.571	4.4305e-30	0.482402	1.22722
PHKA1	1.00558e-48	-0.588233	0.418	0.705	1.41505e-44	0.618012	1.43253
SLC25A12	9.15538e-46	-0.590866	0.548	0.784	1.28835e-41	0.962733	1.95617
AKR1B1	6.81362e-53	-0.593073	0.54	0.802	9.58812e-49	0.916149	1.89043
MYH2	2.65631e-87	-0.596098	1	1	3.73796e-83	76.2919	115.836
ATP5F1A	7.36696e-57	-0.596902	0.907	0.965	1.03668e-52	2.71843	4.62399
CFL2	2.04239e-49	-0.597401	0.329	0.651	2.87406e-45	0.501035	1.27105
NRDC	8.30744e-62	-0.599744	0.289	0.671	1.16902e-57	0.506211	1.28258
RAB10	3.02846e-57	-0.600091	0.248	0.596	4.26165e-53	0.335404	1.02422
BTBD1	2.06888e-48	-0.601271	0.306	0.606	2.91133e-44	0.417184	1.14994
NDUFA9	2.37735e-45	-0.602847	0.325	0.615	3.34541e-41	0.485507	1.25606
ZYG11B	3.59146e-47	-0.603515	0.378	0.66	5.0539e-43	0.545549	1.34833
HNRNPA2B1	2.5745e-55	-0.60578	0.549	0.802	3.62284e-51	0.878882	1.85928
UBE2R2	1.22045e-63	-0.605976	0.401	0.764	1.71741e-59	0.614907	1.4579
NEB	9.85773e-131	-0.611973	1	1	1.38718e-126	46.207	71.1488
ZNF106	5.4749e-72	-0.612849	0.975	0.995	7.70428e-68	5.17702	8.44637
RMND5A	1.09312e-57	-0.613682	0.389	0.716	1.53823e-53	0.561077	1.3887
DCAF6	6.11015e-51	-0.614134	0.731	0.859	8.5982e-47	1.4234	2.70934
COX7C	1.91798e-41	-0.618187	0.323	0.595	2.69897e-37	0.47205	1.25952
PKIA	1.94631e-44	-0.623253	0.404	0.676	2.73885e-40	0.642857	1.53057
MAP4	1.25966e-83	-0.625264	0.98	0.997	1.77259e-79	4.0735	6.82584
VDAC3	2.95269e-50	-0.625789	0.403	0.705	4.15503e-46	0.592133	1.45675
DUSP1	1.62955e-64	-0.629839	0.293	0.671	2.2931e-60	0.424431	1.20415
NNT	2.27778e-52	-0.630735	0.372	0.681	3.20529e-48	0.543478	1.38985
CAPN3	6.84755e-71	-0.64098	0.972	0.995	9.63587e-67	3.87578	6.60323
HADH	9.01603e-76	-0.647979	0.168	0.58	1.26874e-71	0.232919	0.931949
ACADM	1.73453e-61	-0.649392	0.293	0.649	2.44083e-57	0.414079	1.21799
PRKAR1A	8.75343e-68	-0.652906	0.457	0.799	1.23178e-63	0.701863	1.67589
MYH1	6.69199e-10	-0.656161	0.878	0.938	9.41697e-06	15.8602	25.5698
MGST3	5.79701e-46	-0.65839	0.457	0.705	8.15755e-42	0.724638	1.72203
LMOD2	1.0275e-65	-0.659973	0.999	0.998	1.44589e-61	9.01967	14.8316
USP2	1.31152e-74	-0.663802	0.586	0.879	1.84558e-70	1.01449	2.19146
GOT2	1.23179e-40	-0.666263	0.936	0.932	1.73337e-36	3.13768	5.56632
SYNPO2	1.8972e-105	-0.677074	0.998	1	2.66974e-101	9.85093	16.3495
KLHL31	9.56187e-67	-0.677293	0.962	0.983	1.34555e-62	3.62836	6.40138
RRAD	2.02356e-30	-0.683574	0.624	0.788	2.84756e-26	1.62836	3.22145
TUBA4A	2.39392e-57	-0.684893	0.657	0.867	3.36872e-53	1.20911	2.55133
GYS1	5.80482e-97	-0.689964	0.908	0.992	8.16854e-93	2.81573	5.15571
MYOZ1	7.2233e-104	-0.690487	1	1	1.01646e-99	9.05797	15.2318
MEF2C	1.83381e-82	-0.698514	0.941	0.995	2.58054e-78	4.01139	7.13264
MSS51	2.0726e-80	-0.700895	0.72	0.935	2.91657e-76	1.55797	3.15802
NEXN	1.00211e-84	-0.702433	0.57	0.899	1.41018e-80	1.03002	2.30334
MYPN	2.73568e-74	-0.702748	0.827	0.937	3.84965e-70	1.90476	3.7278
PDLIM5	1.81248e-58	-0.706979	0.469	0.757	2.55053e-54	0.749482	1.85582
MYOT	9.0869e-57	-0.710988	0.747	0.885	1.27871e-52	1.56832	3.20415
PPP2R3A	4.48339e-66	-0.712499	0.388	0.723	6.30903e-62	0.572464	1.5767
PPP1R3A	1.19436e-77	-0.724508	0.253	0.661	1.6807e-73	0.339545	1.21338
TSPAN3	2.481e-63	-0.725478	0.509	0.803	3.49126e-59	0.875776	2.1015
SLN	6.01534e-52	-0.74822	0.999	0.998	8.46478e-48	9.11387	15.9885
CNBP	4.37876e-59	-0.748915	0.751	0.88	6.16179e-55	1.61905	3.40138
SMPX	1.01881e-41	-0.752769	0.758	0.87	1.43367e-37	1.89545	3.87889
TMBIM1	9.44293e-73	-0.753893	0.27	0.645	1.32881e-68	0.34058	1.26067
MYOM1	7.03679e-121	-0.758874	0.972	0.999	9.90217e-117	5.51553	10.0254
HADHB	4.68677e-65	-0.760238	0.384	0.715	6.59522e-61	0.564182	1.64937
APOBEC2	9.67078e-53	-0.779187	0.931	0.964	1.36087e-48	3.02174	5.90196
MAP3K20	3.85452e-92	-0.779849	0.769	0.946	5.42408e-88	1.67702	3.59631
MYBPC1	1.17936e-138	-0.782677	1	1	1.6596e-134	30.2226	52.7128
APOD	6.91868e-29	-0.789161	0.159	0.379	9.73597e-25	0.228778	1.12341
CSDE1	5.60981e-74	-0.797174	0.619	0.862	7.89412e-70	1.21429	2.84775
KLHL40	6.00513e-21	-0.806479	0.862	0.907	8.45042e-17	2.33437	4.8316
PPP3R1	1.64205e-93	-0.846879	0.472	0.826	2.31069e-89	0.725673	2.10381
TOB1	1.92457e-80	-0.848376	0.631	0.865	2.70826e-76	1.10248	2.78547
BTG2	1.17457e-51	-0.889372	0.413	0.689	1.65286e-47	0.668737	2.09112
PPP1R3C	3.20625e-55	-0.911836	0.984	0.975	4.51184e-51	5.41304	11.0657
PPP1R27	1.25956e-26	-0.916173	0.965	0.988	1.77246e-22	4.59006	9.54902
GLUL	6.36353e-88	-0.918338	0.447	0.799	8.95475e-84	0.738095	2.28489
ATF3	1.12528e-29	-0.921936	0.055	0.232	1.58349e-25	0.0714286	1.02999
XIRP1	2.07585e-18	-0.949693	0.94	0.928	2.92113e-14	3.89855	8.46136
VGLL2	5.41524e-60	-0.958103	0.429	0.761	7.62033e-56	0.712215	2.32641
SDC4	1.02908e-56	-0.976414	0.218	0.561	1.44812e-52	0.300207	1.55825
EIF1	9.16566e-87	-1.00165	0.514	0.818	1.28979e-82	0.846791	2.69781
XIRP2	7.23478e-105	-1.00244	0.936	0.979	1.01808e-100	5.01346	11.0473
ATP2A2	9.05387e-35	-1.03897	0.532	0.7	1.27406e-30	1.0528	3.21799
NR4A1	1.44752e-37	-1.04137	0.591	0.809	2.03695e-33	1.18219	3.49135
KLHL41	8.07682e-87	-1.04895	0.993	1	1.13657e-82	6.25983	14.0208
ANKRD1	4.13163e-30	-1.06751	0.253	0.471	5.81403e-26	0.461698	2.06344
KIF1B	5.88141e-104	-1.07638	0.547	0.867	8.27633e-100	0.908903	3.02537
PLN	5.67337e-77	-1.18287	0.345	0.692	7.98357e-73	0.486542	2.37486
OTUD1	3.63504e-38	-1.19447	0.252	0.495	5.11523e-34	0.417184	2.24337
AGL	1.79561e-88	-1.20724	0.444	0.776	2.52679e-84	0.731884	2.99885
NR4A3	7.3183e-31	-1.27335	0.032	0.197	1.02983e-26	0.0383023	1.5098
ABRA	3.94726e-81	-1.66959	0.228	0.639	5.55459e-77	0.308489	3.16263

### Sheet: Slow myofibers
gene	p_val	avg_log2FC	pct.Post	pct.Pre	p_val_adj	expr.Post	expr.Pre
IGFN1	4.43146e-58	1.4202	0.963	0.616	6.23596e-54	11.1299	3.53247
SLC9A3R2	5.43671e-38	0.932448	0.907	0.649	7.65053e-34	4.0464	1.64416
COL4A1	1.48947e-19	0.891179	0.738	0.517	2.09599e-15	3.10441	1.21299
DDN	4.75569e-34	0.880498	0.858	0.532	6.6922e-30	3.31323	1.34286
COL4A2	2.75614e-19	0.787483	0.691	0.449	3.87844e-15	2.44316	0.994805
MYL6B	3.77073e-19	0.717594	0.979	0.917	5.30618e-15	13.5522	7.84935
MYBPH	1.36525e-16	0.702815	0.529	0.262	1.92118e-12	1.70998	0.664935
FTH1	3.9258e-46	0.68538	1	0.99	5.52438e-42	8.47332	4.89091
MIB2	2.83632e-32	0.682241	0.972	0.826	3.99127e-28	4.48492	2.41818
NCOR2	3.31779e-29	0.671889	0.995	0.958	4.6688e-25	8.78654	5.14286
EHD2	3.07576e-21	0.661954	0.745	0.494	4.32821e-17	1.94664	0.862338
SLC2A4RG	3.5129e-39	0.65997	0.993	0.904	4.94336e-35	5.37355	3.03377
VEGFB	4.92947e-51	0.641406	1	0.997	6.93674e-47	8.91415	5.35584
MT-ND2	1.16501e-21	0.63805	0.947	0.787	1.63941e-17	27.6265	17.3948
DVL1	1.83357e-39	0.624434	1	0.977	2.5802e-35	6.90023	4.12468
ANKRD9	8.43918e-30	0.614429	0.979	0.927	1.18756e-25	4.47564	2.57662
AURKAIP1	1.11986e-25	0.601936	0.961	0.899	1.57587e-21	3.7819	2.15065
SOD2	1.29768e-28	0.591191	0.995	0.99	1.82609e-24	9.13457	5.72727
MACROD1	2.12731e-54	0.59092	1	1	2.99355e-50	13.5104	8.63377
EPN1	5.54143e-30	0.586654	0.991	0.826	7.79791e-26	4.37123	2.57662
SLC25A12	1.36076e-24	-0.58549	0.52	0.758	1.91486e-20	0.75174	1.62857
CHCHD3	1.69117e-23	-0.585847	0.329	0.644	2.37982e-19	0.464037	1.1974
CACNA2D1	1.70859e-28	-0.591271	0.327	0.686	2.40433e-24	0.429234	1.15325
AMFR	1.11452e-23	-0.593082	0.448	0.738	1.56836e-19	0.696056	1.55844
DCAF6	9.01201e-22	-0.593554	0.684	0.836	1.26817e-17	1.38747	2.6026
USP13	1.03319e-22	-0.597845	0.891	0.932	1.4539e-18	2.4942	4.28831
FILIP1L	2.25237e-26	-0.601872	0.476	0.777	3.16953e-22	0.728538	1.62338
UBE2R2	9.25479e-32	-0.603719	0.457	0.813	1.30233e-27	0.668213	1.53506
BHLHE41	3.06297e-24	-0.604354	0.559	0.813	4.31021e-20	1.0348	2.09351
LRRC39	7.32302e-22	-0.604961	0.341	0.629	1.0305e-17	0.468677	1.23377
ZYG11B	4.1836e-25	-0.60514	0.39	0.688	5.88716e-21	0.519722	1.31169
ATPAF1	3.87773e-27	-0.607328	0.334	0.67	5.45674e-23	0.433875	1.18442
PHYH	5.71194e-25	-0.607873	0.513	0.784	8.03785e-21	0.849188	1.81818
PPP3R1	3.76997e-28	-0.612949	0.353	0.712	5.3051e-24	0.508121	1.30649
RBM24	4.11277e-34	-0.613836	0.817	0.961	5.7875e-30	2.07889	3.71169
TUBA4A	1.54392e-25	-0.616195	0.698	0.881	2.17261e-21	1.26218	2.46753
MAP4	2.23782e-39	-0.616875	0.968	0.992	3.14907e-35	3.86775	6.46494
NNT	7.96604e-27	-0.617912	0.457	0.779	1.12098e-22	0.75174	1.68831
AMPD1	1.04841e-27	-0.619048	0.787	0.94	1.47532e-23	1.84455	3.36883
CD36	3.40504e-25	-0.624048	0.494	0.792	4.79157e-21	0.87239	1.88571
IL32	8.17964e-16	-0.624644	0.782	0.855	1.15104e-11	2.57309	4.50909
PRKAR1A	7.55636e-32	-0.629186	0.439	0.787	1.06333e-27	0.665893	1.57662
PRDX6	3.31705e-26	-0.630959	0.596	0.834	4.66775e-22	1.058	2.18701
ANAPC16	5.08185e-25	-0.631548	0.445	0.74	7.15118e-21	0.698376	1.63117
NDUFA9	1.11926e-23	-0.642707	0.427	0.701	1.57502e-19	0.640371	1.56104
VDAC1	4.25747e-29	-0.643418	0.367	0.704	5.99111e-25	0.484919	1.31948
USO1	1.45635e-36	-0.648256	0.135	0.538	2.04938e-32	0.148492	0.8
ACAT1	7.13104e-31	-0.648927	0.285	0.681	1.00348e-26	0.424594	1.23377
ACADM	4.06345e-29	-0.659809	0.394	0.738	5.71809e-25	0.607889	1.54026
NEXN	5.71873e-33	-0.662282	0.603	0.873	8.04739e-29	1.06961	2.27532
RAB10	2.30282e-29	-0.66258	0.297	0.639	3.24053e-25	0.361949	1.15584
RMND5A	2.87294e-28	-0.662861	0.408	0.735	4.0428e-24	0.596288	1.52727
FH	1.17104e-31	-0.668904	0.374	0.735	1.64788e-27	0.540603	1.44935
PGM1	1.65925e-27	-0.669983	0.995	0.982	2.3349e-23	6.05568	10.226
ANKRD1	6.03882e-10	-0.672279	0.176	0.34	8.49783e-06	0.243619	0.981818
FBP2	1.86017e-27	-0.674123	0.719	0.891	2.61764e-23	1.65661	3.23896
MYF6	5.57703e-29	-0.676949	0.749	0.922	7.84799e-25	1.9536	3.72208
CAPN3	1.39546e-41	-0.679843	0.954	0.979	1.96369e-37	3.52204	6.24416
MAP3K20	2.79639e-37	-0.686597	0.814	0.943	3.93507e-33	1.83063	3.55584
PKIA	5.30044e-24	-0.691234	0.45	0.722	7.45878e-20	0.709977	1.76104
GOT2	5.00484e-30	-0.693774	0.889	0.953	7.04281e-26	3.18794	5.77403
GYS1	1.99475e-44	-0.695188	0.889	0.984	2.80701e-40	2.62877	4.87532
HNRNPA2B1	1.05789e-35	-0.695758	0.524	0.849	1.48866e-31	0.812065	1.93506
NDUFS1	4.40033e-35	-0.697923	0.691	0.909	6.19215e-31	1.52668	3.0987
BTBD1	2.17629e-24	-0.69829	0.418	0.681	3.06248e-20	0.559165	1.52987
PPP1R3A	7.85484e-37	-0.699857	0.23	0.649	1.10533e-32	0.301624	1.11429
HSPB8	1.81496e-52	-0.71311	0.991	1	2.55401e-48	5.87007	10.2623
CFL2	2.46897e-27	-0.722628	0.406	0.719	3.47434e-23	0.610209	1.65714
DUSP1	3.29876e-34	-0.727808	0.325	0.719	4.64201e-30	0.461717	1.42078
NIPSNAP2	2.40734e-25	-0.73007	0.601	0.782	3.38761e-21	1.09049	2.46753
SDHB	3.82289e-21	-0.731471	0.657	0.797	5.37958e-17	1.61253	3.33766
VDAC3	4.86962e-33	-0.736447	0.494	0.787	6.85253e-29	0.777262	1.96104
TPM1	4.105e-38	-0.751418	0.993	0.997	5.77656e-34	27.5777	47.1091
KLHL31	1.59217e-34	-0.752636	0.949	0.974	2.24051e-30	3.36891	6.36104
FTL	3.86611e-34	-0.756708	0.455	0.777	5.44038e-30	0.62181	1.74026
MYOT	1.85337e-33	-0.766425	0.849	0.938	2.60807e-29	2.33179	4.66753
ATF3	2.889e-12	-0.770809	0.051	0.208	4.06541e-08	0.0580046	0.805195
CNBP	7.8067e-30	-0.771477	0.78	0.875	1.09856e-25	1.70998	3.62597
MYPN	7.87998e-43	-0.774199	0.805	0.953	1.10887e-38	1.8051	3.7974
USP2	4.36384e-47	-0.775674	0.555	0.906	6.14079e-43	0.941995	2.32468
MYBPC1	4.02266e-63	-0.792688	1	1	5.66069e-59	33.6705	59.0597
MYOM1	6.40219e-64	-0.795468	0.991	0.997	9.00916e-60	6.29698	11.6649
MYH2	3.32156e-42	-0.797427	0.991	1	4.6741e-38	29.8445	52.6078
XIRP1	1.24541e-12	-0.798645	0.972	0.987	1.75253e-08	4.92807	9.31169
TSPAN3	6.12838e-35	-0.801563	0.434	0.774	8.62386e-31	0.649652	1.87532
CSDE1	4.5232e-31	-0.81239	0.61	0.839	6.36504e-27	1.17865	2.82597
PPP1R3C	2.17028e-25	-0.814144	0.977	0.966	3.05401e-21	5.39211	10.239
MYOZ1	4.3618e-63	-0.819458	0.993	1	6.13792e-59	7.61021	14.1948
HADH	8.81406e-42	-0.820269	0.197	0.631	1.24031e-37	0.24594	1.2
PPP2R3A	8.72683e-42	-0.827678	0.42	0.795	1.22804e-37	0.589327	1.82078
TMBIM1	1.68277e-44	-0.82996	0.225	0.673	2.36799e-40	0.266821	1.25195
MGST3	1.26129e-28	-0.832061	0.51	0.761	1.77488e-24	0.851508	2.2961
PPP1R27	3.18039e-13	-0.88158	0.965	0.979	4.47544e-09	4.03016	8.26753
TOB1	1.04115e-46	-0.9004	0.636	0.922	1.4651e-42	1.21114	3.12727
SLN	4.49995e-42	-0.909093	0.991	0.997	6.33232e-38	5.4594	11.1299
SDC4	9.01731e-24	-0.915642	0.401	0.688	1.26892e-19	0.554524	1.93247
SMPX	1.36615e-24	-0.938606	0.824	0.891	1.92245e-20	2.5058	5.71948
PDLIM5	4.78414e-42	-0.938873	0.434	0.787	6.73225e-38	0.605568	2.07792
VGLL2	4.52828e-28	-0.945551	0.441	0.771	6.37219e-24	0.742459	2.35584
NR4A1	2.39424e-19	-0.948521	0.473	0.717	3.36917e-15	0.823666	2.51948
GLUL	3.58022e-51	-0.958539	0.413	0.834	5.03808e-47	0.607889	2.12468
RRAD	3.47243e-37	-1.00546	0.745	0.906	4.88641e-33	1.98608	4.99481
XIRP2	6.09729e-48	-1.02052	0.926	0.964	8.58011e-44	3.32251	7.76883
BTG2	9.99918e-37	-1.04199	0.541	0.805	1.40708e-32	0.87703	2.86494
EIF1	2.63118e-39	-1.05341	0.608	0.844	3.7026e-35	1.16009	3.48312
OTUD1	8.85449e-24	-1.07924	0.288	0.564	1.246e-19	0.401392	1.96104
KLHL41	1.91757e-41	-1.08615	0.995	0.997	2.6984e-37	6.77726	15.5117
APOBEC2	8.48012e-46	-1.10265	0.877	0.951	1.19332e-41	2.57773	6.68312
HADHB	4.0825e-44	-1.11685	0.501	0.813	5.74489e-40	0.849188	3.01039
NR4A3	2.03482e-16	-1.15801	0.042	0.231	2.8634e-12	0.0440835	1.32987
AGL	6.6719e-53	-1.20776	0.374	0.808	9.3887e-49	0.50348	2.47273
KIF1B	3.84692e-53	-1.21365	0.448	0.842	5.41339e-49	0.7471	3.05195
MYH1	2.03778e-12	-1.4367	0.573	0.725	2.86756e-08	4.15545	12.9558
PLN	7.27541e-41	-1.48405	0.534	0.8	1.0238e-36	0.897912	4.30909
ABRA	1.11162e-38	-1.54238	0.188	0.605	1.56427e-34	0.241299	2.61558
ATP2A2	9.73397e-41	-1.56731	0.893	0.966	1.36976e-36	4.16937	14.3195
