## Supplementary material for "Combined aerobic and resistance exercise training alters the spatial transcriptome of skeletal muscle in young adults": Table S4

### Sheet: Interstitial cells (1) vs. (2)
Database	Direction	ID	Description	GeneRatio	BgRatio	pvalue	p.adjust	qvalue	geneID	Count
KEGG	Down	hsa04512	ECM-receptor interaction	7/21	89/8579	1.05216e-09	6.10254e-08	4.65166e-08	TNXB/COL1A2/COL6A3/COL6A1/COL6A2/FN1/COL1A1	7
KEGG	Down	hsa04974	Protein digestion and absorption	6/21	103/8579	1.21292e-07	3.51746e-06	2.68119e-06	COL1A2/COL6A3/COL6A1/COL6A2/COL3A1/COL1A1	6
KEGG	Down	hsa04510	Focal adhesion	7/21	203/8579	3.28756e-07	6.35595e-06	4.84482e-06	TNXB/COL1A2/COL6A3/COL6A1/COL6A2/FN1/COL1A1	7
KEGG	Down	hsa04933	AGE-RAGE signaling pathway in diabetic complications	5/21	100/8579	3.41503e-06	4.9518e-05	3.77451e-05	COL1A2/MMP2/FN1/COL3A1/COL1A1	5
KEGG	Down	hsa05415	Diabetic cardiomyopathy	6/21	203/8579	6.57581e-06	7.62794e-05	5.8144e-05	COL1A2/MMP2/COL3A1/COL1A1/PLN/ATP2A2	6
KEGG	Down	hsa05165	Human papillomavirus infection	7/21	331/8579	8.70359e-06	8.41347e-05	6.41317e-05	TNXB/COL1A2/COL6A3/COL6A1/COL6A2/FN1/COL1A1	7
KEGG	Down	hsa04151	PI3K-Akt signaling pathway	7/21	359/8579	1.48208e-05	0.000122801	9.3605e-05	TNXB/COL1A2/COL6A3/COL6A1/COL6A2/FN1/COL1A1	7
KEGG	Down	hsa05146	Amoebiasis	4/21	102/8579	9.64995e-05	0.000699621	0.000533287	COL1A2/FN1/COL3A1/COL1A1	4
KEGG	Down	hsa05205	Proteoglycans in cancer	5/21	205/8579	0.000110506	0.000712148	0.000542835	COL1A2/DCN/MMP2/FN1/COL1A1	5
KEGG	Down	hsa04926	Relaxin signaling pathway	4/21	129/8579	0.000239481	0.00138899	0.00105876	COL1A2/MMP2/COL3A1/COL1A1	4
KEGG	Down	hsa04611	Platelet activation	3/21	124/8579	0.0032409	0.0170884	0.0130256	COL1A2/COL3A1/COL1A1	3
KEGG	Up	hsa04512	ECM-receptor interaction	3/11	89/8579	0.000167697	0.00553402	0.003707	COL4A2/VWF/COL4A1	3
KEGG	Up	hsa05165	Human papillomavirus infection	4/11	331/8579	0.000578959	0.00955282	0.00639902	COL4A2/NOTCH3/VWF/COL4A1	4
KEGG	Up	hsa04510	Focal adhesion	3/11	203/8579	0.00187198	0.0205918	0.0137936	COL4A2/VWF/COL4A1	3
KEGG	Up	hsa05222	Small cell lung cancer	2/11	92/8579	0.00587514	0.0344905	0.0231037	COL4A2/COL4A1	2
KEGG	Up	hsa04933	AGE-RAGE signaling pathway in diabetic complications	2/11	100/8579	0.00690865	0.0344905	0.0231037	COL4A2/COL4A1	2
KEGG	Up	hsa05146	Amoebiasis	2/11	102/8579	0.00717913	0.0344905	0.0231037	COL4A2/COL4A1	2
KEGG	Up	hsa04974	Protein digestion and absorption	2/11	103/8579	0.00731617	0.0344905	0.0231037	COL4A2/COL4A1	2
KEGG	Up	hsa04151	PI3K-Akt signaling pathway	3/11	359/8579	0.00933033	0.0384876	0.0257812	COL4A2/VWF/COL4A1	3
KEGG	Up	hsa04926	Relaxin signaling pathway	2/11	129/8579	0.0112914	0.0414016	0.0277331	COL4A2/COL4A1	2
REACTOME	Down	R-HSA-1474244	Extracellular matrix organization	14/30	300/10899	1.03823e-14	1.5262e-12	9.28946e-13	FBLN2/TNXB/COL1A2/LTBP2/COL6A3/DCN/MMP2/FBN1/LTBP4/COL6A1/COL6A2/FN1/COL3A1/COL1A1	14
REACTOME	Down	R-HSA-3000178	ECM proteoglycans	9/30	76/10899	3.0432e-13	2.23675e-11	1.36143e-11	TNXB/COL1A2/COL6A3/DCN/COL6A1/COL6A2/FN1/COL3A1/COL1A1	9
REACTOME	Down	R-HSA-1474228	Degradation of the extracellular matrix	10/30	140/10899	2.13471e-12	1.04601e-10	6.36666e-11	COL1A2/COL6A3/DCN/MMP2/FBN1/COL6A1/COL6A2/FN1/COL3A1/COL1A1	10
REACTOME	Down	R-HSA-216083	Integrin cell surface interactions	8/30	85/10899	4.9779e-11	1.82938e-09	1.11348e-09	COL1A2/COL6A3/FBN1/COL6A1/COL6A2/FN1/COL3A1/COL1A1	8
REACTOME	Down	R-HSA-1442490	Collagen degradation	7/30	64/10899	3.14551e-10	9.24779e-09	5.6288e-09	COL1A2/COL6A3/MMP2/COL6A1/COL6A2/COL3A1/COL1A1	7
REACTOME	Down	R-HSA-8948216	Collagen chain trimerization	6/30	44/10899	1.67787e-09	4.11079e-08	2.50209e-08	COL1A2/COL6A3/COL6A1/COL6A2/COL3A1/COL1A1	6
REACTOME	Down	R-HSA-2022090	Assembly of collagen fibrils and other multimeric structures	6/30	61/10899	1.27798e-08	2.68375e-07	1.6335e-07	COL1A2/COL6A3/COL6A1/COL6A2/COL3A1/COL1A1	6
REACTOME	Down	R-HSA-1650814	Collagen biosynthesis and modifying enzymes	6/30	67/10899	2.27094e-08	4.17285e-07	2.53987e-07	COL1A2/COL6A3/COL6A1/COL6A2/COL3A1/COL1A1	6
REACTOME	Down	R-HSA-2129379	Molecules associated with elastic fibres	5/30	37/10899	4.56301e-08	7.45292e-07	4.53633e-07	FBLN2/LTBP2/FBN1/LTBP4/FN1	5
REACTOME	Down	R-HSA-1566948	Elastic fibre formation	5/30	44/10899	1.1217e-07	1.6489e-06	1.00363e-06	FBLN2/LTBP2/FBN1/LTBP4/FN1	5
REACTOME	Down	R-HSA-1474290	Collagen formation	6/30	90/10899	1.35637e-07	1.8126e-06	1.10326e-06	COL1A2/COL6A3/COL6A1/COL6A2/COL3A1/COL1A1	6
REACTOME	Down	R-HSA-3000480	Scavenging by Class A Receptors	4/30	19/10899	1.75658e-07	2.15182e-06	1.30973e-06	COL1A2/SCARA5/COL3A1/COL1A1	4
REACTOME	Down	R-HSA-3000170	Syndecan interactions	4/30	27/10899	7.83291e-07	8.85722e-06	5.39107e-06	COL1A2/FN1/COL3A1/COL1A1	4
REACTOME	Down	R-HSA-8874081	MET activates PTK2 signaling	4/30	30/10899	1.21615e-06	1.27696e-05	7.77238e-06	COL1A2/FN1/COL3A1/COL1A1	4
REACTOME	Down	R-HSA-8875878	MET promotes cell motility	4/30	41/10899	4.40058e-06	4.19772e-05	2.55501e-05	COL1A2/FN1/COL3A1/COL1A1	4
REACTOME	Down	R-HSA-2173782	Binding and Uptake of Ligands by Scavenger Receptors	4/30	42/10899	4.85451e-06	4.19772e-05	2.55501e-05	COL1A2/SCARA5/COL3A1/COL1A1	4
REACTOME	Down	R-HSA-419037	NCAM1 interactions	4/30	42/10899	4.85451e-06	4.19772e-05	2.55501e-05	COL6A3/COL6A1/COL6A2/COL3A1	4
REACTOME	Down	R-HSA-186797	Signaling by PDGF	4/30	58/10899	1.7847e-05	0.00014575	8.87132e-05	COL6A3/COL6A1/COL6A2/COL3A1	4
REACTOME	Down	R-HSA-3000171	Non-integrin membrane-ECM interactions	4/30	59/10899	1.91084e-05	0.000147839	8.99843e-05	COL1A2/FN1/COL3A1/COL1A1	4
REACTOME	Down	R-HSA-375165	NCAM signaling for neurite out-growth	4/30	63/10899	2.48186e-05	0.000182416	0.00011103	COL6A3/COL6A1/COL6A2/COL3A1	4
REACTOME	Down	R-HSA-6806834	Signaling by MET	4/30	79/10899	6.07176e-05	0.000425023	0.000258697	COL1A2/FN1/COL3A1/COL1A1	4
REACTOME	Down	R-HSA-170834	Signaling by TGF-beta Receptor Complex	4/30	93/10899	0.000114876	0.000767581	0.0004672	COL1A2/LTBP2/FBN1/LTBP4	4
REACTOME	Down	R-HSA-76009	Platelet Aggregation (Plug Formation)	3/30	39/10899	0.000160871	0.00102818	0.000625815	COL1A2/FN1/COL1A1	3
REACTOME	Down	R-HSA-2173789	TGF-beta receptor signaling activates SMADs	3/30	46/10899	0.000263759	0.00161553	0.000983313	LTBP2/FBN1/LTBP4	3
REACTOME	Down	R-HSA-9006936	Signaling by TGFB family members	4/30	122/10899	0.000326961	0.00192253	0.00117018	COL1A2/LTBP2/FBN1/LTBP4	4
REACTOME	Down	R-HSA-381426	Regulation of Insulin-like Growth Factor (IGF) transport and uptake by Insulin-like Growth Factor Binding Proteins (IGFBPs)	4/30	125/10899	0.0003587	0.00202803	0.00123439	MMP2/C3/FBN1/FN1	4
REACTOME	Down	R-HSA-198933	Immunoregulatory interactions between a Lymphoid and a non-Lymphoid cell	4/30	134/10899	0.000467168	0.00249487	0.00151854	COL1A2/C3/COL3A1/COL1A1	4
REACTOME	Down	R-HSA-430116	GP1b-IX-V activation signalling	2/30	12/10899	0.000475213	0.00249487	0.00151854	COL1A2/COL1A1	2
REACTOME	Down	R-HSA-76002	Platelet activation, signaling and aggregation	5/30	263/10899	0.000684549	0.00346996	0.00211204	COL1A2/CFD/ISLR/FN1/COL1A1	5
REACTOME	Down	R-HSA-2214320	Anchoring fibril formation	2/30	15/10899	0.000752149	0.00356664	0.00217089	COL1A2/COL1A1	2
REACTOME	Down	R-HSA-75892	Platelet Adhesion to exposed collagen	2/30	15/10899	0.000752149	0.00356664	0.00217089	COL1A2/COL1A1	2
REACTOME	Down	R-HSA-2243919	Crosslinking of collagen fibrils	2/30	18/10899	0.00109038	0.00500892	0.00304875	COL1A2/COL1A1	2
REACTOME	Down	R-HSA-166663	Initial triggering of complement	2/30	23/10899	0.00178769	0.00796336	0.00484701	CFD/C3	2
REACTOME	Down	R-HSA-8982491	Glycogen metabolism	2/30	27/10899	0.00246326	0.01065	0.00648227	AGL/PPP1R3C	2
REACTOME	Down	R-HSA-6785807	Interleukin-4 and Interleukin-13 signaling	3/30	108/10899	0.00316234	0.0129129	0.00785962	COL1A2/MMP2/FN1	3
REACTOME	Down	R-HSA-8957275	Post-translational protein phosphorylation	3/30	108/10899	0.00316234	0.0129129	0.00785962	C3/FBN1/FN1	3
REACTOME	Down	R-HSA-114604	GPVI-mediated activation cascade	2/30	35/10899	0.00411898	0.0163646	0.00996054	COL1A2/COL1A1	2
REACTOME	Down	R-HSA-114608	Platelet degranulation	3/30	129/10899	0.00520766	0.0201454	0.0122618	CFD/ISLR/FN1	3
REACTOME	Down	R-HSA-76005	Response to elevated platelet cytosolic Ca2+	3/30	134/10899	0.00578841	0.0218178	0.0132797	CFD/ISLR/FN1	3
REACTOME	Down	R-HSA-202733	Cell surface interactions at the vascular wall	3/30	137/10899	0.00615484	0.022619	0.0137674	COL1A2/FN1/COL1A1	3
REACTOME	Down	R-HSA-5578775	Ion homeostasis	2/30	56/10899	0.0102862	0.0368799	0.0224475	PLN/ATP2A2	2
REACTOME	Down	R-HSA-936837	Ion transport by P-type ATPases	2/30	57/10899	0.0106422	0.0372476	0.0226713	PLN/ATP2A2	2
REACTOME	Down	R-HSA-166658	Complement cascade	2/30	58/10899	0.0110035	0.0376167	0.0228959	CFD/C3	2
REACTOME	Up	R-HSA-9013026	RHOB GTPase cycle	3/12	70/10899	5.35535e-05	0.00353571	0.00158374	RHOB/MCAM/MCF2L	3
REACTOME	Up	R-HSA-216083	Integrin cell surface interactions	3/12	85/10899	9.5733e-05	0.00353571	0.00158374	COL4A2/VWF/COL4A1	3
REACTOME	Up	R-HSA-2214320	Anchoring fibril formation	2/12	15/10899	0.000115764	0.00353571	0.00158374	COL4A2/COL4A1	2
REACTOME	Up	R-HSA-2243919	Crosslinking of collagen fibrils	2/12	18/10899	0.000168376	0.00353571	0.00158374	COL4A2/COL4A1	2
REACTOME	Up	R-HSA-3000480	Scavenging by Class A Receptors	2/12	19/10899	0.00018807	0.00353571	0.00158374	COL4A2/COL4A1	2
REACTOME	Up	R-HSA-3000157	Laminin interactions	2/12	30/10899	0.000475213	0.00744501	0.00333483	COL4A2/COL4A1	2
REACTOME	Up	R-HSA-2173782	Binding and Uptake of Ligands by Scavenger Receptors	2/12	42/10899	0.000933715	0.0107018	0.00479363	COL4A2/COL4A1	2
REACTOME	Up	R-HSA-419037	NCAM1 interactions	2/12	42/10899	0.000933715	0.0107018	0.00479363	COL4A2/COL4A1	2
REACTOME	Up	R-HSA-8948216	Collagen chain trimerization	2/12	44/10899	0.00102464	0.0107018	0.00479363	COL4A2/COL4A1	2
REACTOME	Up	R-HSA-186797	Signaling by PDGF	2/12	58/10899	0.00177514	0.0144829	0.00648732	COL4A2/COL4A1	2
REACTOME	Up	R-HSA-3000171	Non-integrin membrane-ECM interactions	2/12	59/10899	0.0018363	0.0144829	0.00648732	COL4A2/COL4A1	2
REACTOME	Up	R-HSA-2022090	Assembly of collagen fibrils and other multimeric structures	2/12	61/10899	0.00196162	0.0144829	0.00648732	COL4A2/COL4A1	2
REACTOME	Up	R-HSA-375165	NCAM signaling for neurite out-growth	2/12	63/10899	0.0020909	0.0144829	0.00648732	COL4A2/COL4A1	2
REACTOME	Up	R-HSA-1442490	Collagen degradation	2/12	64/10899	0.00215703	0.0144829	0.00648732	COL4A2/COL4A1	2
REACTOME	Up	R-HSA-1650814	Collagen biosynthesis and modifying enzymes	2/12	67/10899	0.00236134	0.0147977	0.00662832	COL4A2/COL4A1	2
REACTOME	Up	R-HSA-9013106	RHOC GTPase cycle	2/12	74/10899	0.00287233	0.0158081	0.00708089	MCAM/MCF2L	2
REACTOME	Up	R-HSA-9013408	RHOG GTPase cycle	2/12	74/10899	0.00287233	0.0158081	0.00708089	MCAM/MCF2L	2
REACTOME	Up	R-HSA-3000178	ECM proteoglycans	2/12	76/10899	0.00302708	0.0158081	0.00708089	COL4A2/COL4A1	2
REACTOME	Up	R-HSA-416482	G alpha (12/13) signalling events	2/12	80/10899	0.00334814	0.0165645	0.0074197	RHOB/MCF2L	2
REACTOME	Up	R-HSA-1474244	Extracellular matrix organization	3/12	300/10899	0.00377653	0.0177497	0.00795058	COL4A2/VWF/COL4A1	3
REACTOME	Up	R-HSA-1474290	Collagen formation	2/12	90/10899	0.00421758	0.0188787	0.0084563	COL4A2/COL4A1	2
REACTOME	Up	R-HSA-1474228	Degradation of the extracellular matrix	2/12	140/10899	0.00993798	0.0424623	0.0190201	COL4A2/COL4A1	2
REACTOME	Up	R-HSA-8980692	RHOA GTPase cycle	2/12	147/10899	0.0109136	0.0446034	0.0199791	MCAM/MCF2L	2
REACTOME	Up	R-HSA-9012999	RHO GTPase cycle	3/12	449/10899	0.0115709	0.0453194	0.0202999	RHOB/MCAM/MCF2L	3
REACTOME	Up	R-HSA-430116	GP1b-IX-V activation signalling	1/12	12/10899	0.0131391	0.0477616	0.0213938	VWF	1
REACTOME	Up	R-HSA-1237044	Erythrocytes take up carbon dioxide and release oxygen	1/12	13/10899	0.0142268	0.0477616	0.0213938	AQP1	1
REACTOME	Up	R-HSA-1480926	O2/CO2 exchange in erythrocytes	1/12	13/10899	0.0142268	0.0477616	0.0213938	AQP1	1
REACTOME	Up	R-HSA-432047	Passive transport by Aquaporins	1/12	13/10899	0.0142268	0.0477616	0.0213938	AQP1	1
REACTOME	Up	R-HSA-354194	GRB2:SOS provides linkage to MAPK signaling for Integrins	1/12	15/10899	0.0163991	0.0483368	0.0216514	VWF	1
REACTOME	Up	R-HSA-372708	p130Cas linkage to MAPK signaling for integrins	1/12	15/10899	0.0163991	0.0483368	0.0216514	VWF	1
REACTOME	Up	R-HSA-75892	Platelet Adhesion to exposed collagen	1/12	15/10899	0.0163991	0.0483368	0.0216514	VWF	1
REACTOME	Up	R-HSA-9013149	RAC1 GTPase cycle	2/12	185/10899	0.0169123	0.0483368	0.0216514	MCAM/MCF2L	2
REACTOME	Up	R-HSA-9651496	Defects of contact activation system (CAS) and kallikrein/kinin system (KKS)	1/12	16/10899	0.0174835	0.0483368	0.0216514	VWF	1
REACTOME	Up	R-HSA-9671793	Diseases of hemostasis	1/12	16/10899	0.0174835	0.0483368	0.0216514	VWF	1
GO	Down	GO:0071560	cellular response to transforming growth factor beta stimulus	8/35	271/18903	2.70907e-08	1.65013e-05	1.19459e-05	COL1A2/LTBP2/HTRA3/FBN1/ADAMTSL2/LTBP4/COL3A1/COL1A1	8
GO	Down	GO:0071559	response to transforming growth factor beta	8/35	277/18903	3.21036e-08	1.65013e-05	1.19459e-05	COL1A2/LTBP2/HTRA3/FBN1/ADAMTSL2/LTBP4/COL3A1/COL1A1	8
GO	Down	GO:0030198	extracellular matrix organization	8/35	318/18903	9.31224e-08	2.02634e-05	1.46695e-05	FBLN2/TNXB/COL1A2/SMOC2/MMP2/ADAMTSL2/COL3A1/COL1A1	8
GO	Down	GO:0043062	extracellular structure organization	8/35	319/18903	9.53954e-08	2.02634e-05	1.46695e-05	FBLN2/TNXB/COL1A2/SMOC2/MMP2/ADAMTSL2/COL3A1/COL1A1	8
GO	Down	GO:0045229	external encapsulating structure organization	8/35	321/18903	1.00085e-07	2.02634e-05	1.46695e-05	FBLN2/TNXB/COL1A2/SMOC2/MMP2/ADAMTSL2/COL3A1/COL1A1	8
GO	Down	GO:0007179	transforming growth factor beta receptor signaling pathway	7/35	216/18903	1.18269e-07	2.02634e-05	1.46695e-05	COL1A2/LTBP2/HTRA3/FBN1/ADAMTSL2/LTBP4/COL3A1	7
GO	Down	GO:0071230	cellular response to amino acid stimulus	5/35	80/18903	3.51523e-07	5.16237e-05	3.73725e-05	COL1A2/MMP2/COL6A1/COL3A1/COL1A1	5
GO	Down	GO:0071229	cellular response to acid chemical	5/35	89/18903	5.9975e-07	7.70679e-05	5.57926e-05	COL1A2/MMP2/COL6A1/COL3A1/COL1A1	5
GO	Down	GO:0032963	collagen metabolic process	5/35	107/18903	1.49988e-06	0.000171319	0.000124025	TNXB/COL1A2/MRC2/MMP2/COL1A1	5
GO	Down	GO:0043200	response to amino acid	5/35	118/18903	2.4328e-06	0.000250092	0.000181052	COL1A2/MMP2/COL6A1/COL3A1/COL1A1	5
GO	Down	GO:0001101	response to acid chemical	5/35	133/18903	4.38104e-06	0.000409428	0.000296402	COL1A2/MMP2/COL6A1/COL3A1/COL1A1	5
GO	Down	GO:0030199	collagen fibril organization	4/35	64/18903	5.78165e-06	0.000487023	0.000352576	TNXB/COL1A2/COL3A1/COL1A1	4
GO	Down	GO:0007178	transmembrane receptor protein serine/threonine kinase signaling pathway	7/35	390/18903	6.15886e-06	0.000487023	0.000352576	COL1A2/LTBP2/HTRA3/FBN1/ADAMTSL2/LTBP4/COL3A1	7
GO	Down	GO:0090287	regulation of cellular response to growth factor stimulus	6/35	338/18903	3.27564e-05	0.00240526	0.00174126	SMOC2/DCN/HTRA3/FBN1/ADAMTSL2/LTBP4	6
GO	Down	GO:0018149	peptide cross-linking	3/35	36/18903	3.98142e-05	0.0027286	0.00197534	DCN/FN1/COL3A1	3
GO	Down	GO:0031589	cell-substrate adhesion	6/35	369/18903	5.34274e-05	0.00343271	0.00248508	FBLN2/TNXB/FN1/APOD/COL3A1/COL1A1	6
GO	Down	GO:0085029	extracellular matrix assembly	3/35	46/18903	8.35799e-05	0.00505413	0.00365889	TNXB/COL1A2/COL3A1	3
GO	Down	GO:0035987	endodermal cell differentiation	3/35	49/18903	0.000101056	0.00577142	0.00417816	MMP2/COL6A1/FN1	3
GO	Down	GO:0014012	peripheral nervous system axon regeneration	2/35	10/18903	0.000148483	0.00745948	0.00540022	MMP2/APOD	2
GO	Down	GO:0060346	bone trabecula formation	2/35	10/18903	0.000148483	0.00745948	0.00540022	MMP2/COL1A1	2
GO	Down	GO:0017015	regulation of transforming growth factor beta receptor signaling pathway	4/35	147/18903	0.000152382	0.00745948	0.00540022	HTRA3/FBN1/ADAMTSL2/LTBP4	4
GO	Down	GO:1903844	regulation of cellular response to transforming growth factor beta stimulus	4/35	150/18903	0.000164696	0.00747871	0.00541414	HTRA3/FBN1/ADAMTSL2/LTBP4	4
GO	Down	GO:0001706	endoderm formation	3/35	58/18903	0.000167325	0.00747871	0.00541414	MMP2/COL6A1/FN1	3
GO	Down	GO:0048251	elastic fiber assembly	2/35	11/18903	0.000181268	0.00776431	0.0056209	TNXB/COL3A1	2
GO	Down	GO:0043589	skin morphogenesis	2/35	12/18903	0.000217269	0.00893408	0.00646774	COL1A2/COL1A1	2
GO	Down	GO:0061430	bone trabecula morphogenesis	2/35	13/18903	0.000256473	0.0101406	0.00734116	MMP2/COL1A1	2
GO	Down	GO:0006941	striated muscle contraction	4/35	181/18903	0.000337604	0.012854	0.0093055	GSN/KLHL41/PLN/ATP2A2	4
GO	Down	GO:0086003	cardiac muscle cell contraction	3/35	76/18903	0.000372625	0.0136807	0.00990398	GSN/PLN/ATP2A2	3
GO	Down	GO:0055119	relaxation of cardiac muscle	2/35	17/18903	0.000445109	0.0152524	0.0110418	GSN/PLN	2
GO	Down	GO:0070206	protein trimerization	2/35	17/18903	0.000445109	0.0152524	0.0110418	COL1A2/SCARA5	2
GO	Down	GO:0007492	endoderm development	3/35	83/18903	0.000482717	0.0160075	0.0115885	MMP2/COL6A1/FN1	3
GO	Down	GO:0006957	complement activation, alternative pathway	2/35	18/18903	0.000500165	0.0160678	0.0116321	CFD/C3	2
GO	Down	GO:0055093	response to hyperoxia	2/35	20/18903	0.000619678	0.0193039	0.0139749	MMP2/COL1A1	2
GO	Down	GO:0010810	regulation of cell-substrate adhesion	4/35	222/18903	0.000728576	0.0220287	0.0159475	FBLN2/FN1/APOD/COL1A1	4
GO	Down	GO:0030512	negative regulation of transforming growth factor beta receptor signaling pathway	3/35	99/18903	0.00080752	0.023718	0.0171704	HTRA3/FBN1/ADAMTSL2	3
GO	Down	GO:0070252	actin-mediated cell contraction	3/35	104/18903	0.00093163	0.0259398	0.0187789	GSN/PLN/ATP2A2	3
GO	Down	GO:0007160	cell-matrix adhesion	4/35	238/18903	0.000944216	0.0259398	0.0187789	TNXB/FN1/APOD/COL3A1	4
GO	Down	GO:0002026	regulation of the force of heart contraction	2/35	26/18903	0.00105261	0.0259398	0.0187789	PLN/ATP2A2	2
GO	Down	GO:0010882	regulation of cardiac muscle contraction by calcium ion signaling	2/35	26/18903	0.00105261	0.0259398	0.0187789	PLN/ATP2A2	2
GO	Down	GO:0045822	negative regulation of heart contraction	2/35	26/18903	0.00105261	0.0259398	0.0187789	PLN/ATP2A2	2
GO	Down	GO:0060343	trabecula formation	2/35	26/18903	0.00105261	0.0259398	0.0187789	MMP2/COL1A1	2
GO	Down	GO:0001503	ossification	5/35	429/18903	0.00108909	0.0259398	0.0187789	COL1A2/MRC2/MMP2/COL6A1/COL1A1	5
GO	Down	GO:0036296	response to increased oxygen levels	2/35	27/18903	0.0011355	0.0259398	0.0187789	MMP2/COL1A1	2
GO	Down	GO:1900746	regulation of vascular endothelial growth factor signaling pathway	2/35	27/18903	0.0011355	0.0259398	0.0187789	SMOC2/DCN	2
GO	Down	GO:1903523	negative regulation of blood circulation	2/35	27/18903	0.0011355	0.0259398	0.0187789	PLN/ATP2A2	2
GO	Down	GO:1902547	regulation of cellular response to vascular endothelial growth factor stimulus	2/35	29/18903	0.00131038	0.0292841	0.0212	SMOC2/DCN	2
GO	Down	GO:0060325	face morphogenesis	2/35	30/18903	0.00140235	0.0301542	0.0218299	MMP2/COL1A1	2
GO	Down	GO:0090288	negative regulation of cellular response to growth factor stimulus	3/35	120/18903	0.00140798	0.0301542	0.0218299	DCN/HTRA3/FBN1	3
GO	Down	GO:0001704	formation of primary germ layer	3/35	127/18903	0.00165664	0.0347557	0.025161	MMP2/COL6A1/FN1	3
GO	Down	GO:0035025	positive regulation of Rho protein signal transduction	2/35	34/18903	0.00180017	0.0362857	0.0262687	COL3A1/ABRA	2
GO	Down	GO:0086004	regulation of cardiac muscle cell contraction	2/35	34/18903	0.00180017	0.0362857	0.0262687	PLN/ATP2A2	2
GO	Down	GO:0090075	relaxation of muscle	2/35	35/18903	0.00190705	0.0371868	0.026921	GSN/PLN	2
GO	Down	GO:0030048	actin filament-based movement	3/35	134/18903	0.00193123	0.0371868	0.026921	GSN/PLN/ATP2A2	3
GO	Down	GO:0090092	regulation of transmembrane receptor protein serine/threonine kinase signaling pathway	4/35	290/18903	0.00195339	0.0371868	0.026921	HTRA3/FBN1/ADAMTSL2/LTBP4	4
GO	Down	GO:0060323	head morphogenesis	2/35	36/18903	0.00201689	0.0376975	0.0272907	MMP2/COL1A1	2
GO	Down	GO:0007266	Rho protein signal transduction	3/35	140/18903	0.00218793	0.0394596	0.0285664	COL1A2/COL3A1/ABRA	3
GO	Down	GO:0060048	cardiac muscle contraction	3/35	140/18903	0.00218793	0.0394596	0.0285664	GSN/PLN/ATP2A2	3
GO	Down	GO:1903115	regulation of actin filament-based movement	2/35	40/18903	0.00248554	0.0440541	0.0318925	PLN/ATP2A2	2
GO	Down	GO:0070296	sarcoplasmic reticulum calcium ion transport	2/35	42/18903	0.0027373	0.046899	0.0339521	PLN/ATP2A2	2
GO	Down	GO:0071604	transforming growth factor beta production	2/35	42/18903	0.0027373	0.046899	0.0339521	FN1/COL3A1	2
GO	Up	GO:0038063	collagen-activated tyrosine kinase receptor signaling pathway	2/16	12/18903	4.41135e-05	0.0154612	0.00957144	COL4A2/COL4A1	2
GO	Up	GO:0038065	collagen-activated signaling pathway	2/16	17/18903	9.06765e-05	0.0154612	0.00957144	COL4A2/COL4A1	2
GO	Up	GO:0045765	regulation of angiogenesis	4/16	349/18903	0.00017437	0.0154612	0.00957144	COL4A2/RHOB/AQP1/CLDN5	4
GO	Up	GO:1901342	regulation of vasculature development	4/16	355/18903	0.000186156	0.0154612	0.00957144	COL4A2/RHOB/AQP1/CLDN5	4
GO	Up	GO:0003094	glomerular filtration	2/16	29/18903	0.000269097	0.0154612	0.00957144	MCAM/AQP1	2
GO	Up	GO:0072012	glomerulus vasculature development	2/16	29/18903	0.000269097	0.0154612	0.00957144	NOTCH3/AQP1	2
GO	Up	GO:0061437	renal system vasculature development	2/16	31/18903	0.000307898	0.0154612	0.00957144	NOTCH3/AQP1	2
GO	Up	GO:0061440	kidney vasculature development	2/16	31/18903	0.000307898	0.0154612	0.00957144	NOTCH3/AQP1	2
GO	Up	GO:0097205	renal filtration	2/16	31/18903	0.000307898	0.0154612	0.00957144	MCAM/AQP1	2
GO	Up	GO:0006884	cell volume homeostasis	2/16	32/18903	0.000328262	0.0154612	0.00957144	SHANK3/AQP1	2
